# Underlying causes for prevalent false positives and false negatives in STARR-seq data

**DOI:** 10.1101/2023.03.03.530915

**Authors:** Pengyu Ni, Siwen Wu, Zhengchang Su

## Abstract

STARR-seq and its variants have been widely used to characterize enhancers. However, it has been reported that up to 87% of STARR peaks are located in repressive chromatins and are not functional in the tested cells. While some of the STARR peaks in repressive chromatins might be active in other cell/tissue types, some others might be false positives. Meanwhile, many active enhancers may not be identified by the current STARR-seq methods. However, the prevalence of and underlying causes for the artifacts are not fully understood. Based on predicted *cis*-regulatory modules (CRMs) and non-CRMs in the human genome as well as predicted active CRMs and non-active CRMs in a few human cell lines with STARR-seq data available, we reveal prevalent false positives and false negatives in STARR peaks and possible underlying causes. Our results will help design strategies to improve STARR-seq methods and interpret the results.
