## Supplementary Tables for "Underlying causes for prevalent false positives and false negatives in STARR-seq data"

### Sheet: Table S1
Supplementary Table 1: Summary of STARR-seq datasets
Cell lines	ENCODE/GEO Accession IDs	Data URLs
K562	ENCFF394DBM	https://www.encodeproject.org/files/ENCFF394DBM/@@download/ENCFF394DBM.bed.gz
K562	ENCFF717VJK	https://www.encodeproject.org/files/ENCFF717VJK/@@download/ENCFF717VJK.bed.gz
MCF-7	ENCFF122RKM	https://www.encodeproject.org/files/ENCFF122RKM/@@download/ENCFF122RKM.bed.gz
MCF-7	ENCFF356ZLC	https://www.encodeproject.org/files/ENCFF356ZLC/@@download/ENCFF356ZLC.bed.gz
HCT116	ENCFF305HQC	https://www.encodeproject.org/files/ENCFF305HQC/@@download/ENCFF305HQC.bed.gz
HCT116	ENCFF594EEA	https://www.encodeproject.org/files/ENCFF594EEA/@@download/ENCFF594EEA.bed.gz
A549	ENCFF110WXW	https://www.encodeproject.org/files/ENCFF110WXW/@@download/ENCFF110WXW.bed.gz
A549	ENCFF338CGT	https://www.encodeproject.org/files/ENCFF338CGT/@@download/ENCFF338CGT.bed.gz
HepG2	ENCFF032RDN	https://www.encodeproject.org/files/ENCFF032RDN/@@download/ENCFF032RDN.bed.gz
HepG2	ENCFF288HIT	https://www.encodeproject.org/files/ENCFF288HIT/@@download/ENCFF288HIT.bed.gz
GM12878	GSE104001_HiDRA_RNAtoDNARatio_0.1Pseudocount	https://www.ncbi.nlm.nih.gov/geo/query/acc.cgi?acc=GSE104001
